# Genome-scale mapping of DNA damage suppressors identifies GNB1L as essential for ATM and ATR biogenesis

**DOI:** 10.1101/2022.09.23.508845

**Authors:** Yichao Zhao, Daniel Tabet, Diana Rubio Contreras, Arne Nedergaard Kousholt, Jochen Weile, Henrique Melo, Lisa Hoeg, Atina G. Coté, Zhen-Yuan Lin, Dheva Setiaputra, Jos Jonkers, Anne-Claude Gingras, Fernando Gómez Herreros, Frederick P. Roth, Daniel Durocher

## Abstract

To maintain genome integrity, cells must avoid DNA damage by ensuring the accurate duplication of the genome and by having efficient repair and signaling systems that counteract the genome-destabilizing potential of DNA lesions. To uncover genes and pathways that suppress DNA damage in human cells, we undertook genome-scale CRISPR/Cas9 screens that monitored the levels of DNA damage in the absence or presence of DNA replication stress. We identified 160 genes in RKO cells whose mutation caused high levels of DNA damage in the absence of exogenous genotoxic treatment. This list was highly enriched in essential genes, highlighting the importance of genomic integrity for cellular fitness. Furthermore, the majority of these 160 genes are involved in a limited set of biological processes related to DNA replication and repair, nucleotide biosynthesis, RNA metabolism and iron sulfur cluster biogenesis, suggesting that genome integrity may be insulated from a wide range of cellular processes. Among the many genes identified and validated in this study, we discovered that *GNB1L*, a schizophrenia/autism-susceptibility gene implicated in 22q11.2 syndrome, protects cells from replication catastrophe promoted by mild DNA replication stress. We show that *GNB1L* is involved in the biogenesis of ATR and related phosphatidylinositol 3-kinase-related kinases (PIKKs) through its interaction with the TTT co-chaperone complex. These results implicate PIKK biogenesis as a potential root cause for the neuropsychiatric phenotypes associated with 22q11.2 syndrome. The phenotypic mapping of genes that suppress DNA damage in human cells therefore provides a powerful approach to probe genome maintenance mechanisms.
