## Supplementary Table 2 for "Genome-scale mapping of DNA damage suppressors identifies GNB1L as essential for ATM and ATR biogenesis"

### Sheet: Hits in all screens
Hits in all five screens. We used FDR<0.05 as cutoff for four RKO screens and FDR<0.25 as cutoff for the COL screen.
RKO_UT_expanded list is consisted of hits in RKO_UT screen (FDR <0.05) and those ones with 0.05<FDR<0.1 in RKO_UT screen that are also hits from any one of the drug screens (FDR<0.05).
RKO_UT	RKO_UT_expanded	RKO_Aph	RKO_Ara-C	RKO_HU	COL_UT
RTEL1	RTEL1	HUS1	HUS1	HUS1	RC3H1
LYRM4	LYRM4	RAD1	RAD1	RAD1	DUT
NDUFAB1	NDUFAB1	RAD9A	LYRM4	RAD9A	FAM96B
PNKP	PNKP	ATRIP	PGD	ATRIP	RTEL1
POT1	POT1	PKMYT1	NDUFAB1	PKMYT1	CTPS1
C21orf59	C21orf59	LYRM4	SAMHD1	GNB1L	TIMELESS
MTHFD1	MTHFD1	RTEL1	CIAO1	SRP14	AP2S1
DUT	DUT	CIAO1	RAD9A	USP37	WEE1
CIAO1	CIAO1	RECQL5	NAA25	ATR	CYC1
TYMS	TYMS	ADSS	AP2S1	C21orf59	ATP6V1B2
GTF2A2	GTF2A2	FAM96B	DERA	RIF1	HSCB
PPAT	PPAT	BRIP1	MTHFD1	WDR82	TIMM10
ADSS	ADSS	ADSL	ATRIP	RRM2	PRPF38B
RFC5	RFC5	FCHO2	HSCB	SRP9	PRMT5
FEN1	FEN1	WDR82	WDR82	VPS72	ATP6AP2
FCHO2	FCHO2	CIAPIN1	ABCB7	HIC1	TINF2
PPM1D	PPM1D	MTHFD1	RECQL5	TYMS	DHODH
SNAPC2	SNAPC2	RFC5	FCHO2	PPM1D	PCBP1
CIAPIN1	CIAPIN1	PPM1D	FAM96B	RPA1	RPE
NAE1	NAE1	DUT	SRSF11	RFC2	NARFL
WDR82	WDR82	PNKP	DUT	RFC5	PKMYT1
AP2S1	AP2S1	DDX46	FXN	CCNF	SDHB
FDX1L	FDX1L	USP37	PPP4C	ATIC	CDX2
RAD1	RAD1	GART	ADSL	RAD17	WDR77
FDXR	FDXR	ATR	PPM1D	GAS6	TIPIN
GINS1	GINS1	SAP18	HIRA	PPP1CA	INTS10
DTYMK	DTYMK	CMPK1	PKMYT1	TELO2	CIAO1
GART	GART	GNB1L	C19orf52	ACTR6	KIF1C
ATRIP	ATRIP	ATP6AP2	ZC3H4	PDHA1	COX7C
TINF2	TINF2	C21orf59	PPAT	TKT	LYRM4
FAM96B	FAM96B	RBM17	RPAIN	BRAP	FDX1L
DHFR	DHFR	RPAP1	TKT	RPAIN	RFC5
DDX59	DDX59	RIF1	RTEL1	MED18	CHEK1
GINS2	GINS2	SNAPC3	DTYMK	FKRP	NF1
HUS1	HUS1	RPAIN	TFRC	CMTR1	DNM2
RAD9A	RAD9A	AP2S1	CIAPIN1	METTL12	COX5A
PPIL4	PPIL4	SAMM50	IDH3A	MED31	PRDM6
POLA2	POLA2	FDX1L	WDR77	SLC25A11	FEN1
PKMYT1	PKMYT1	TKT	GART	ZNHIT1	AP2M1
NFS1	NFS1	DTYMK	FDX1L	TANGO6	LIPA
DDX20	DDX20	GTF2E2	ADSS	TRIB2	CLTC
NAA30	NAA30	NFS1	DDX46	CTNS	GPN3
ABCB7	ABCB7	CMTR1	PRPF19	DPH1	UQCRFS1
MED18	MED18	RPA1	RFC5	PRKD2	PPP1R8
ISCU	ISCU	PRPF19	INTS3	P2RX1	RNASEH2A
WDHD1	WDHD1	DHODH	HEXIM1	UCHL3	MAD2L2
GINS3	GINS3	RAD17	NUBP1	YWHAE	CNOT4
RNMT	RNMT	ABCB7	RBM17	ZZEF1	GART
ZC3H4	ZC3H4	DHFR	PNKP	SYNGR2	PIGQ
SNAPC3	SNAPC3	POLA2	NFS1	RILP	TKT
GEMIN5	GEMIN5	PFAS	GINS3	ONECUT2	MFSD12
SNRPD2	SNRPD2	PPAT	ALDH16A1	AP2S1	TIMM22
POLD2	POLD2	DDX42	RNMT	SYT9	AMPD2
NUBP1	NUBP1	CHERP	DLST		PPM1D
RPE	RPE	NUBP1	ATIC		TRIM14
ANAPC11	ANAPC11	DLST	INTS6		NUBP1
ADSL	ADSL	NDUFAB1	NAA20		PMM2
SAMM50	SAMM50	GTF2A2	DSCC1		NFS1
NDOR1	NDOR1	POLR2L	TOMM40		KLF13
TIPIN	TIPIN	FEN1	ATR		SDHAF1
RAD50	RAD50	PDE12	TIMM22		FBXO27
GLMN	GLMN	WDR77	TIMM10		CTDSPL2
CMPK1	CMPK1	ZC3H4	CTNNBL1		BRK1
MED20	MED20	OGDH	LSM12		CLSPN
FXN	FXN	RBBP5	PAXBP1		SLC7A6OS
GPN2	GPN2	SRRT	AP2M1		COX5B
DDX42	DDX42	TFRC	GTF2A2		SF3A2
DNAJC17	DNAJC17	HIRA	CABIN1		HNRNPH2
TIMELESS	TIMELESS	LARP7	SOD1		ZNF444
NAA10	NAA10	TOMM40	BRIP1		ZNF311
PALB2	PALB2	PPP2CA	DHFR		NAA20
SNRPB2	SNRPB2	GUK1	NRF1		KLF16
MCM5	MCM5	SIPA1	PRUNE		PNKP
HSCB	HSCB	PRIM1	GTF2A1		MKRN3
RPAIN	RPAIN	DNAJC17	POLD2		DEXI
DBF4	DBF4	HSPA9	PFAS		NDUFAB1
REV3L	REV3L	POT1	AASDHPPT		SKOR1
CMTR1	CMTR1	RFC3	SNRPB2		ZC3H4
INTS3	INTS3	AP2M1	NAMPT		KRT12
POLE	POLE	INTS3	CMTR1		TRAIP
FKBPL	FKBPL	ARIH2	SF1		PTOV1
UBA3	UBA3	PRMT5	MVD		ZNF710
TOP3A	TOP3A	RNF8	PPY		POT1
POLA1	POLA1	N6AMT1	ALDOA		CMPK1
GINS4	GINS4	HIC1	OGDH		BRF2
TIMM23	TIMM23	TREX1	CHERP		CCNF
SRRT	SRRT	KAT2A	WDHD1		SERTAD3
RBBP5	RBBP5	PHB	PHB		SYDE2
CTC1	CTC1	PRPF38B	RPE		TRAF3
GTF2A1	GTF2A1	OR1D5	SNAPC3		N6AMT1
CHAF1A	CHAF1A	PGD	TYMS		HIGD2A
NUBP2	NUBP2	RFC2	ZNF407		ZBTB32
PPP1R2	PPP1R2	PHAX	DDX42		PLA2G4F
TOMM40	TOMM40	WDHD1	MED24		USP37
ORC2	ORC2	RBM10	DNAJC17		ZNF202
ANKRD49	ANKRD49	PDCD5	TNFRSF13C
TICRR	TICRR	TBC1D10C	NARFL
GPKOW	GPKOW	GTF2A1	SAMM50
EXOSC7	EXOSC7	UBE2N	TTLL12
EXOSC4	EXOSC4	DPH1	TIPIN
N6AMT1	N6AMT1	ATP6V1C1	CTPS1
UXT	UXT	RFC4	PMM1
RAD51	RAD51	EXOSC8	PPP1R11
PFAS	PFAS	KCTD10	LUC7L3
SNRPD1	SNRPD1	NICN1	TIMELESS
LRRC55	LRRC55	GPKOW	CHTF8
LSM10	LSM10	TIPIN	CXXC1
RAD51C	RAD51C	NUBP2	MTBP
TPT1	TPT1	MFN2	PNPLA5
CCNA2	CCNA2	NDOR1	NCBP1
C11orf57	C11orf57	CUL3	SPNS3
MCM6	MCM6	BEST1	C22orf43
MCM4	MCM4	TIMM23	ALDH18A1
ELL	ELL	RAD51D	CACNA1G
CCDC84	CCDC84	CCDC115	PMPCA
CENPM	CENPM	U2SURP	PPP1R2
EAF1	EAF1	SF3B3	PRMT5
PRMT5	PRMT5	DHX35	FPGS
MTBP	MTBP	WDR83	APEX2
WDR33	WDR33	TIMM44	DHX36
WDR92	WDR92	SPATA20	KIF18B
RNASEH2A	RNASEH2A	TBC1D9	NUBP2
MED8	MED8	PSMB7	GEMIN5
MFN2	MFN2	SCAF4	LSM3
TFRC	TFRC	CLUH	RGCC
DLST	DLST	FADS2	VTN
USP37	USP37	CTNNBL1	CHTF18
INTS9	INTS9	MCRS1	COX11
NAA20	NAA20	POLD1	NAA30
MCM3	MCM3	SF1	CD300LG
TONSL	TONSL	WEE1	KRT26
SYMPK	SYMPK	NCBP1	PHF21B
NCBP1	NCBP1	HEXIM1	RFC3
PSMG4	PSMG4	TMEM199	MRPL10
SNAPC4	SNAPC4	MRPL16	CCNF
RNASEH2B	RNASEH2B	MNT	MEI1
MCM2	MCM2	BRCA1	C11orf57
RAE1	RAE1	P2RX5	SRRT
COPS6	COPS6	SRRM1	POT1
RFC4	RFC4		GFAP
AHCY	AHCY		KRT12
POLE2	POLE2		YEATS4
	BCAS2		TNPO1
	RAD17		HAP1
	RNF8		PHB2
	PRIM1		NUFIP2
	ATP6AP2		FDXR
	ATR		RBM10
	DDX46		SNUPN
	POLD1		TMEM106A
	ASH2L		SEZ6L
	RFC3		U2SURP
	CXXC1		ATP1B3
	NCBP2		CSDC2
	RPAP1		MAP3K11
	RPA1		TLK2
	TIMM10		TIMM44
	PISD		FAM117A
	BAIAP2L2		HOXB8
	WDR77		SLC2A1
			NAA10
			DESI1
			PPP2CA
			TOMM22
			AHCYL1
			RAD17
			GNB1L
			XYLT2
			SUSD2
			SGCA
			PNPO
			DMAP1
			PIK3IP1
			PHF5A
			CCL1
			DLX4
			ARL4D
			NCBP2
			PKM
			INTS10
			COL1A1
			GRPEL1
			CYB5R3
			VPS13D
			ISCU
			MEN1
			SERHL2
			SNRNP40
			DBR1
			UQCRFS1
			GINS4
			ACACA
			SRSF1
			TEFM
			PRELID1
			TPI1
			HTATSF1
			MFN2
			RAC2
			DCAKD
			SPEN
			POLD1
			SLC16A8
			LARP7
			TREX1
			CHADL
			SCO2
			GPKOW
			GAS2L1
			SLC13A2
			RRAGC
			CCL17
			BIK
			ANKRD49
			DDX5
			SAMD14
			SPATA20
			MICALL1
			SP2
			RAMP2
			G6PC
			BCAS2
			KRT14

### Sheet: RKO_UT_expanded
Nucleotide biosynthesis	Fe-S cluster assembly	RNA metobolism	Telomere biology	ATR signaling	DNA replication	DNA repair	Others
PFAS	CIAO1	ELL	POT1	TIPIN	GINS3	PNKP	EXOSC7
ADSS	CIAPIN1	SNRPD2	TINF2	RPA1	MCM4	PALB2	UBA3
ADSL	LYRM4	SNAPC2	CTC1	RAD1	FEN1	RAD51C	TPT1
DHFR	NUBP1	INTS9	RTEL1	RAD17	GINS1	RAD50	GLMN
TYMS	NDUFAB1	RBBP5		ATRIP	MTBP	RNF8	FKBPL
PPAT	FAM96B	NCBP1		ATR	WDHD1	RAD51	FCHO2
DUT	NDOR1	SNAPC4		TIMELESS	POLA2		SAMM50
CMPK1	FDX1L	GEMIN5		HUS1	MCM3		NAA20
DTYMK	ABCB7	RPAP1		RPAIN	RNASEH2A		NAE1
MTHFD1	NUBP2	SNRPB2		RAD9A	PRIM1		ANAPC11
GART	FDXR	RNMT		PPM1D	TOP3A		PKMYT1
	NFS1	WDR82			ORC2		NAA10
	HSCB	MED18			MCM5		TIMM23
	FXN	MED8			GINS2		UXT
	ISCU	SRRT			MCM6		WDR92
		SNRPD1			RFC5		EXOSC4
		CMTR1			POLD2		ANKRD49
		MED20			REV3L		NAA30
		LSM10			DBF4		TIMM10
		GPN2			GINS4		AP2S1
		WDR33			POLE2		BAIAP2L2
		EAF1			POLD1		TOMM40
		NCBP2			POLA1		C21orf59
		WDR77			RNASEH2B		DDX59
		INTS3			RFC3		PPIL4
		SYMPK			TONSL		RPE
		PRMT5			TICRR		DNAJC17
		SNAPC3			POLE		PPP1R2
		GTF2A2			RFC4		N6AMT1
		CXXC1			CCNA2		LRRC55
		COPS6			USP37		C11orf57
		BCAS2			MCM2		CCDC84
		ZC3H4			CHAF1A		CENPM
		ASH2L					MFN2
		GTF2A1					TFRC
		DDX46					DLST
		RAE1					PSMG4
		DDX20					AHCY
		DDX42					ATP6AP2
		GPKOW					PISD

### Sheet: RKO_replication stress
Replication stress (RS) specifc genes are hits in any one of the drug screens that are not hits in the untreated RKO screen.
Aph/AraC/HU-specific genes are hits in that drug screen but not hits in any other RKO screens. Common hits in two or three of the drug screens are listed in column E and F.
RS_specific	Aph_specific	AraC_specific	HU_specific	Common in 2	Common in 3
RECQL5	SAP18	SAMHD1	SRP14	RECQL5	ATR
BRIP1	ATP6AP2	NAA25	RRM2	BRIP1	GNB1L
DDX46	RPAP1	DERA	SRP9	DDX46	TKT
ATR	GTF2E2	SRSF11	VPS72	RBM17	RAD17
SAP18	DHODH	PPP4C	GAS6	RIF1
GNB1L	POLR2L	C19orf52	PPP1CA	RPA1
ATP6AP2	PDE12	IDH3A	TELO2	PRPF19
RBM17	GUK1	ALDH16A1	ACTR6	CHERP
RPAP1	SIPA1	INTS6	PDHA1	WDR77
RIF1	PRIM1	DSCC1	BRAP	OGDH
TKT	HSPA9	TIMM22	FKRP	HIRA
GTF2E2	ARIH2	TIMM10	METTL12	LARP7
RPA1	RNF8	LSM12	MED31	PPP2CA
PRPF19	KAT2A	PAXBP1	SLC25A11	RFC3
DHODH	PRPF38B	CABIN1	ZNHIT1	AP2M1
RAD17	OR1D5	SOD1	TANGO6	HIC1
CHERP	PHAX	NRF1	TRIB2	TREX1
POLR2L	PDCD5	PRUNE	CTNS	PHB
PDE12	TBC1D10C	AASDHPPT	PRKD2	PGD
WDR77	UBE2N	NAMPT	P2RX1	RFC2
OGDH	ATP6V1C1	MVD	UCHL3	RBM10
HIRA	EXOSC8	PPY	YWHAE	DPH1
LARP7	KCTD10	ALDOA	ZZEF1	U2SURP
PPP2CA	NICN1	ZNF407	SYNGR2	TIMM44
GUK1	CUL3	MED24	RILP	SPATA20
SIPA1	BEST1	TNFRSF13C	ONECUT2	CTNNBL1
PRIM1	RAD51D	NARFL	SYT9	POLD1
HSPA9	CCDC115	TTLL12		SF1
RFC3	SF3B3	CTPS1		HEXIM1
AP2M1	DHX35	PMM1		ATIC
ARIH2	WDR83	PPP1R11		CCNF
RNF8	TBC1D9	LUC7L3
HIC1	PSMB7	CHTF8
TREX1	SCAF4	CXXC1
KAT2A	CLUH	PNPLA5
PHB	FADS2	SPNS3
PRPF38B	MCRS1	C22orf43
OR1D5	WEE1	ALDH18A1
PGD	TMEM199	CACNA1G
RFC2	MRPL16	PMPCA
PHAX	MNT	FPGS
RBM10	BRCA1	APEX2
PDCD5	P2RX5	DHX36
TBC1D10C	SRRM1	KIF18B
UBE2N		LSM3
DPH1		RGCC
ATP6V1C1		VTN
EXOSC8		CHTF18
KCTD10		COX11
NICN1		CD300LG
CUL3		KRT26
BEST1		PHF21B
RAD51D		MRPL10
CCDC115		MEI1
U2SURP		GFAP
SF3B3		KRT12
DHX35		YEATS4
WDR83		TNPO1
TIMM44		HAP1
SPATA20		PHB2
TBC1D9		NUFIP2
PSMB7		SNUPN
SCAF4		TMEM106A
CLUH		SEZ6L
FADS2		ATP1B3
CTNNBL1		CSDC2
MCRS1		MAP3K11
POLD1		TLK2
SF1		FAM117A
WEE1		HOXB8
HEXIM1		SLC2A1
TMEM199		DESI1
MRPL16		TOMM22
MNT		AHCYL1
BRCA1		XYLT2
P2RX5		SUSD2
SRRM1		SGCA
SAMHD1		PNPO
NAA25		DMAP1
DERA		PIK3IP1
SRSF11		PHF5A
PPP4C		CCL1
C19orf52		DLX4
IDH3A		ARL4D
ALDH16A1		NCBP2
ATIC		PKM
INTS6		INTS10
DSCC1		COL1A1
TIMM22		GRPEL1
TIMM10		CYB5R3
LSM12		VPS13D
PAXBP1		MEN1
CABIN1		SERHL2
SOD1		SNRNP40
NRF1		DBR1
PRUNE		UQCRFS1
AASDHPPT		ACACA
NAMPT		SRSF1
MVD		TEFM
PPY		PRELID1
ALDOA		TPI1
ZNF407		HTATSF1
MED24		RAC2
TNFRSF13C		DCAKD
NARFL		SPEN
TTLL12		SLC16A8
CTPS1		CHADL
PMM1		SCO2
PPP1R11		GAS2L1
LUC7L3		SLC13A2
CHTF8		RRAGC
CXXC1		CCL17
PNPLA5		BIK
SPNS3		DDX5
C22orf43		SAMD14
ALDH18A1		MICALL1
CACNA1G		SP2
PMPCA		RAMP2
FPGS		G6PC
APEX2		BCAS2
DHX36		KRT14
KIF18B
LSM3
RGCC
VTN
CHTF18
COX11
CD300LG
KRT26
PHF21B
MRPL10
CCNF
MEI1
GFAP
KRT12
YEATS4
TNPO1
HAP1
PHB2
NUFIP2
SNUPN
TMEM106A
SEZ6L
ATP1B3
CSDC2
MAP3K11
TLK2
FAM117A
HOXB8
SLC2A1
DESI1
TOMM22
AHCYL1
XYLT2
SUSD2
SGCA
PNPO
DMAP1
PIK3IP1
PHF5A
CCL1
DLX4
ARL4D
NCBP2
PKM
INTS10
COL1A1
GRPEL1
CYB5R3
VPS13D
MEN1
SERHL2
SNRNP40
DBR1
UQCRFS1
ACACA
SRSF1
TEFM
PRELID1
TPI1
HTATSF1
RAC2
DCAKD
SPEN
SLC16A8
CHADL
SCO2
GAS2L1
SLC13A2
RRAGC
CCL17
BIK
DDX5
SAMD14
MICALL1
SP2
RAMP2
G6PC
BCAS2
KRT14
SRP14
RRM2
SRP9
VPS72
GAS6
PPP1CA
TELO2
ACTR6
PDHA1
BRAP
FKRP
METTL12
MED31
SLC25A11
ZNHIT1
TANGO6
TRIB2
CTNS
PRKD2
P2RX1
UCHL3
YWHAE
ZZEF1
SYNGR2
RILP
ONECUT2
SYT9
