## Supplementary Table 6 for "Genome-scale mapping of DNA damage suppressors identifies GNB1L as essential for ATM and ATR biogenesis"

### Sheet: mean_score_by_residue
residue	median_function_score	median_ddG_score	conservation_score
1	0.577653	-0.00513384	-0.251
2	0.864012	-0.13941	-0.014
3	0.418099	-0.423078	0.68
4	0.843073	0.624084	1.666
5	0.827681	-0.276436	3.093
6	1.15561	0.505465	2.409
7	1.07934	1.873	3.094
8	0.967971	1.38522	-0.788
9	0.895606	2.52223	0.396
10	0.886981	2.12764	-1.105
11	1.01151	-0.265408	0.067
12	0.703813	3.88881	-1.105
13	0.764079	-0.0348725	0.862
14	0.992446	1.48074	-0.347
15	0.883002	1.96963	-0.387
16	0.778489	3.82351	-1.098
17	0.99942	0.468496	-1.126
18	0.833483	3.23961	-1.096
19	1.07238	3.11716	0.018
20	0.887899	0.604011	0.694
21	0.735343	2.01726	-0.424
22	0.993477	3.92597	0.271
23	0.5682	6.42561	-0.578
24	0.839305	0.690188	-0.7
25	0.809924	7.92155	0.093
26	0.724276	6.05587	-0.929
27	0.95437	1.05071	-0.371
28	0.790234	3.81698	-1.007
29	0.839899	1.99781	1.932
30	0.867964	-0.0661778	1.415
31	1.11334	-0.35238	2.979
32	1.03385	-0.516451	1.145
33	0.850025	-0.374101	2.968
34	1.25283	-0.431038	2.352
35	0.997087	0.408702	1.578
36	0.922037	3.73513	2.878
37	1.1542	0.331947	3.135
38	0.862962	1.72946	-0.474
39	0.79615	1.94755	1.482
40	0.383336	5.39473	-1.014
41	0.683502	2.96192	-0.015
42	0.477913	5.73023	-1.061
43	0.295447	15.2857	-0.922
44	0.764559	3.69046	-0.89
45	0.814859	0.765028	0.198
46	0.832395	0.592391	0.293
47	0.68965	22.1983	-1.01
48	0.72306	1.06777	0.665
49	0.89964	6.25576	0.006
50	1.0656	-0.0593355	-0.975
51	0.795319	3.32495	0.789
52	0.536225	4.42943	-0.853
53	0.764844	-0.374871	-0.528
54	0.864281	2.9327	-0.838
55	0.985683	0.201482	0.55
56	0.810578	-0.823136	-0.64
57	0.777471	0.552609	-0.393
58	0.773254	0.673812	-1.011
59	0.817937	0.103366	0.704
60	0.76131	0.0336362	1.014
61	0.785406	-0.0785673	1.525
62	0.79832	0.450443	0.67
63	0.405163	3.99372	-0.003
64	0.936424	-0.109554	-0.011
65	0.797733	7.86038	-0.313
66	0.293403	1.57901	-1.08
67	0.981511	1.33826	1.26
68	0.992176	3.97607	0.045
69	0.685037	0.588532	0.455
70	0.713546	0.469878	-0.95
71	0.602106	7.70608	-0.592
72	0.895144	-0.54667	0.607
73	0.824079	3.38361	0.399
74	0.785991	5.6214	0.068
75	0.806796	1.17481	1.191
76	0.449701	0.707475	-0.304
77	0.591338	3.16538	0.068
78	0.877956	1.62204	1.87
79	0.966778	-0.412541	1.174
80	1.00667	2.94266	1.161
81	0.87413	0.403643	1.88
82	0.946951	0.00220098	1.774
83	0.539841	4.4995	-0.413
84	0.736063	3.66997	-0.095
85	0.309102	5.35187	-0.895
86	0.800595	2.08729	-1.128
87	0.719266	17.3085	-0.927
88	0.866697	-0.216726	-1.073
89	0.726097	0.362602	-1.017
90	0.821534	1.29601	-0.218
91	0.755997	0.924477	1.171
92	0.621862	4.51384	-0.437
93	0.804412	0.640507	-0.118
94	0.762282	2.51447	0.054
95	0.535694	3.05924	-1.021
96	0.7789	0.918095	-0.62
97	0.574357	2.55857	-0.763
98	0.919821	0.236269	0.32
99	0.54681	0.293174	-0.877
100	0.965984	3.08675	-1.013
101	0.579709	0.653797	-0.957
102	0.968084	0.378539	0.617
103	1.07441	-0.224954	1.312
104	0.685147	0.828443	-0.019
105	0.885665	0.411328	0.645
106	0.911856	1.03345	-0.6
107	0.947074	0.0547052	-0.397
108	0.548929	1.37305	0.406
109	0.795834	0.317792	3.137
110	0.773818	1.85961	-0.478
111	0.804878	-0.683889	0.459
112	0.7673	0.260713	-0.499
113	0.825441	-0.47535	-0.427
114	0.79756	1.24953	-0.927
115	0.996357	0.918145	-1.096
116	0.757506	6.14174	-0.991
117	0.841684	2.64468	-0.424
118	0.917615	2.81738	0.288
119	0.86352	3.62706	-0.768
120	1.09852	1.95928	1.509
121	0.965658	1.9768	-0.331
122	0.830533	-0.249566	0.833
123	0.852387	1.80598	2.837
124	1.02064	-0.410417	1.068
125	0.998264	-0.26751	1.445
126	1.11281	1.09847	1.423
127	0.87026	0.186645	1.746
128	0.614647	4.41154	3.121
129	0.86876	-0.304554	0.07
130	0.681744	4.66323	-0.541
131	0.454092	6.23159	-1.136
132	0.739485	2.49571	0.946
133	0.828638	3.38095	-0.574
134	1.01346	7.36684	-0.067
135	0.87853	0.411332	1.821
136	0.872835	0.355694	1.455
137	0.943553	-0.0948704	0.782
138	0.874088	0.00813553	0.145
139	0.870952	0.23289	-0.88
140	0.619292	6.27012	-0.699
141	0.828763	0.317976	0.552
142	0.574457	4.78778	-0.36
143	0.689783	2.41003	0.615
144	0.842407	0.389347	-0.5
145	0.735332	4.02696	-0.011
146	0.681777	2.12084	-0.018
147	0.846435	0.0187918	-0.585
148	0.800902	1.67144	-0.477
149	0.86635	-0.0476598	0.126
150	0.861615	-0.754474	0.185
151	0.716081	0.491705	-0.792
152	0.924759	1.48484	-0.459
153	1.09645	0.0204328	-0.406
154	0.312518	5.27057	-1.022
155	0.781378	0.616465	0.47
156	0.783564	4.23608	-0.56
157	0.832447	0.0520701	0.719
158	0.766344	0.0676093	0.344
159	0.7558	0.0471893	0.722
160	1.05015	0.00833585	-0.176
161	0.800356	0.726489	-0.259
162	0.925085	2.52037	0.633
163	0.71185	5.89334	-1.096
164	0.825318	0.876665	-0.777
165	1.03378	7.64197	-0.648
166	0.640556	1.40456	-0.922
167	0.547111	1.58126	-0.331
168	0.581068	4.39413	0.351
169	0.851751	1.85966	0.71
170	0.322681	4.21668	-0.524
171	0.608518	3.12899	0.118
172	0.920489	0.511432	-0.788
173	0.921761	0.330763	0.405
174	0.876992	-0.214195	2.299
175	0.866899	-0.246546	0.406
176	0.85593	0.370952	0.195
177	0.722134	-0.00512629	1.601
178	0.516568	0.737661	0.851
179	1.00811	1.57842	-0.875
180	0.890889	2.21303	1.231
181	0.463991	6.00995	-0.846
182	0.705733	3.43153	-0.27
183	0.73819	6.46263	-0.325
184	0.523465	11.4223	-1.097
185	0.478164	4.48392	-0.807
186	0.635516	1.09138	-1.064
187	0.722389	1.29295	-0.845
188	0.565623	14.9319	-1.008
189	0.71135	0.812001	-1.018
190	0.57798	5.71045	-0.246
191	0.821212	4.00783	0.581
192	0.771662	4.96604	-0.932
193	0.575222	4.69907	-0.854
194	0.641116	0.691931	-0.489
195	0.541163	2.28448	-0.096
196	0.844221	-0.427865	0.159
197	0.678594	-0.150267	0.558
198	0.827051	0.941405	-0.256
199	0.735499	0.910431	0.309
200	0.619652	0.497471	1.556
201	0.937361	0.761487	0.358
202	0.829732	3.63924	-0.977
203	1.01219	1.14994	0.758
204	0.65374	3.51296	0.917
205	0.885721	-0.246509	1.395
206	0.727459	3.97993	-0.305
207	0.814197	2.03265	-0.977
208	0.805171	0.194316	1.066
209	0.651541	-0.19031	-0.808
210	0.718005	2.90197	-0.95
211	0.81383	6.21995	-0.272
212	0.760911	2.83322	-0.78
213	0.781321	0.753828	0.085
214	0.509069	5.23343	-0.235
215	0.736356	1.0273	-0.692
216	0.612169	4.55387	-0.298
217	0.71703	3.77984	-1.016
218	0.807866	-0.620143	0.144
219	0.887128	0.389004	2.039
220	0.689992	0.848521	1.039
221	0.878523	0.247898	-0.166
222	0.900027	1.41463	-0.168
223	0.41167	21.2851	-1.097
224	0.58419	5.55359	0.322
225	0.503985	7.87905	-1.019
226	0.713677	7.19129	-0.84
227	0.646556	4.73097	-1.061
228	0.872105	0.547286	-0.645
229	0.742626	1.32497	-0.365
230	0.862875	0.891579	0.275
231	1.01318	-0.404872	1.17
232	0.530038	4.52716	-0.505
233	0.887736	2.30021	0.691
234	0.925516	2.3459	-0.443
235	0.469143	5.55596	-1.02
236	0.782953	0.571388	0.776
237	0.751012	3.35457	0.392
238	0.873404	1.5491	-0.563
239	0.92285	-0.00153066	1.172
240	0.819251	0.103298	-0.358
241	0.932323	0.346435	-0.02
242	0.809562	-0.269289	0.359
243	0.777519	4.27962	-0.772
244	0.814797	0.429908	-0.524
245	1.01239	0.65532	0.438
246	0.902559	0.376405	1.786
247	1.04061	1.92027	1.278
248	0.813833	-0.342972	0.655
249	0.673958	0.102806	0.136
250	0.794181	-0.190499	2.637
251	0.817823	2.98759	-0.168
252	0.938821	-0.121366	-0.318
253	0.779628	1.95076	-1
254	0.744631	1.37818	-0.049
255	0.595441	3.59389	-1.097
256	0.685613	3.63581	-0.504
257	0.856243	2.41453	-0.681
258	0.758949	0.359939	-0.112
259	0.644146	6.31122	0.012
260	0.829492	0.260381	1.22
261	0.607708	3.91272	0.343
262	0.740855	4.49952	-1.07
263	1.04442	1.89743	1.825
264	0.812305	2.06725	-1.126
265	1.0982	1.94565	1.164
266	0.904496	0.847997	-0.129
267	0.850194	4.59743	-0.64
268	0.68329	4.75477	-0.216
269	0.732155	5.25951	-1.041
270	0.499984	3.49882	-0.825
271	0.510819	16.7119	-1.04
272	0.479113	4.7308	-1.009
273	0.937096	1.3096	-1.018
274	0.344083	3.45737	-1.126
275	0.722703	-1.29904	-0.417
276	1.00132	2.08588	-0.834
277	0.577653	6.13578	-0.126
278	0.894756	3.3881	-1.125
279	0.657506	3.44872	0.359
280	0.723724	4.04302	-1.007
281	0.993085	0.200208	0.124
282	0.719118	4.29066	-1.018
283	1.0394	0.87688	-0.274
284	0.890387	0.388538	-0.199
285	0.728608	2.90888	-0.255
286	0.807742	0.605644	-0.148
287	0.820684	2.11287	-0.947
288	0.683605	5.22443	-1.098
289	0.921617	5.81406	-1.135
290	0.870744	2.44977	-0.844
291	0.77571	4.98372	-1.098
292	0.986878	-0.119305	-0.115
293	0.885959	3.02411	-0.14
294	0.548403	3.38602	-1.13
295	0.950444	0.0783243	-0.207
296	0.870919	0.178512	-0.6
297	0.991442	-0.0658469	0.717
298	0.495012	8.25927	-0.533
299	0.849965	0.0728132	-0.126
300	0.485964	3.2242	-0.613
301	0.621712	6.64708	-0.782
302	0.865415	0.557617	-0.536
303	0.695844	3.62267	-1.094
304	0.839848	1.00267	-0.879
305	0.912686	0.0903106	2.232
306	0.950526	0.028053	1.465
307	0.735032	9.13466	-0.651
308	0.901006	1.53248	-0.493
309	0.585381	4.43265	-0.54
310	0.827994	9.06489	-1.09
311	0.507866	6.54731	-0.893
312	0.532671	15.1915	-0.92
313	0.486751	16.9716	-1.059
314	1.01455	0.349969	-0.264
315	0.376957	3.84798	-1.126
316	0.750692	1.43819	-0.034
317	0.694555	0.742898	-0.891
318	0.582997	6.27669	-0.899
319	0.596766	8.86431	-1.059
320	0.753332	3.75648	1.234
321	0.758398	4.18608	-1.018
322	0.506755	-0.289265	-1.015
323	0.583911	3.96507	0.093
324	0.590129	3.74296	-0.809
325	0.763417	0.790754	0.603
326	0.679167	0.899359	1.251
327	NA	-0.189488	0.04
