## Supplementary Table 7 for "Genome-scale mapping of DNA damage suppressors identifies GNB1L as essential for ATM and ATR biogenesis"

### Sheet: telo2res_proxRes_pae
TELO2	GNB1L	MeanPAE
460	None	31.7
461	None	31.7
462	None	31.7
463	None	31.7
464	None	31.7
465	None	31.7
466	None	31.7
467	None	31.7
468	None	31.7
469	None	31.7
470	None	31.7
471	None	31.7
472	None	31.7
473	None	31.7
474	None	31.7
475	None	31.7
476	None	31.7
477	None	31.7
478	None	31.7
479	None	31.7
480	None	31.7
481	None	31.7
482	None	31.7
483	None	31.7
484	None	31.7
485	None	31.7
486	None	31.7
487	None	31.7
488	None	31.7
489	None	31.7
490	266,283	12.55
491	None	31.7
492	283,284	11.7
493	266,281,283,324,327	10.92
494	None	31.7
495	266,267,279,281,286,288,323,324	2.6
496	6,7,288,324	1.825
497	6,281,286,287,288,289	1.46667
498	6,7,8,9,10,279,288,289,290,291,323	1.40909
499	5,6,7,8,9,289,290	1.85714
500	6,9,278,287,288,289,290	2.18571
501	6,290	2.55
502	252,290,292	2.33333
503	251,252,253,276,278,287,290,292	2.2875
504	252,253	1.95
505	252,253,274	2.1
506	252,253,274,275,276	3.46
507	None	31.7
508	253,254	10.4
509	None	31.7
510	None	31.7
511	None	31.7
512	None	31.7
513	None	31.7
514	None	31.7
515	None	31.7
516	None	31.7
517	None	31.7
518	None	31.7
519	None	31.7
520	None	31.7
521	None	31.7
522	None	31.7
523	None	31.7
524	None	31.7
525	None	31.7
526	None	31.7
527	None	31.7
528	296,314	13.5
529	None	31.7
530	None	31.7
531	None	31.7
532	None	31.7
533	None	31.7
534	None	31.7
535	None	31.7
536	None	31.7
537	None	31.7
538	None	31.7
539	None	31.7
540	None	31.7
541	None	31.7
542	None	31.7
543	None	31.7
544	None	31.7
545	None	31.7
546	None	31.7
547	None	31.7
548	None	31.7
549	None	31.7
550	None	31.7
551	None	31.7
552	None	31.7
553	None	31.7
554	None	31.7
555	None	31.7
556	None	31.7
557	None	31.7
558	None	31.7
559	None	31.7
560	None	31.7
561	None	31.7
562	None	31.7
563	None	31.7
564	None	31.7
565	None	31.7
566	None	31.7
567	22,296,297,314	17.25
568	22,24,45,70,115,257,297,299,314	18.3222
569	None	31.7
570	114,115,166,210,212,228,257	17.5429
571	114,115	18.6
572	None	31.7
573	113,114	20.35
574	None	31.7
575	None	31.7
576	None	31.7
577	None	31.7
578	None	31.7
579	None	31.7
580	None	31.7
581	None	31.7
582	None	31.7
583	None	31.7
584	None	31.7
585	None	31.7
586	None	31.7
587	None	31.7
588	None	31.7
589	None	31.7
590	None	31.7
591	None	31.7
592	None	31.7
593	None	31.7
594	None	31.7
595	None	31.7
596	None	31.7
597	None	31.7
598	None	31.7
599	None	31.7
600	None	31.7
601	None	31.7
602	None	31.7
603	None	31.7
604	None	31.7
605	None	31.7
606	None	31.7
607	None	31.7
608	None	31.7
609	None	31.7
610	None	31.7
611	None	31.7
612	None	31.7
613	None	31.7
614	None	31.7
615	None	31.7
616	None	31.7
617	None	31.7
618	None	31.7
619	None	31.7
620	None	31.7
621	None	31.7
622	None	31.7
623	None	31.7
624	None	31.7
625	None	31.7
626	None	31.7
627	None	31.7
628	None	31.7
629	None	31.7
630	None	31.7
631	None	31.7
632	None	31.7
633	None	31.7
634	None	31.7
635	None	31.7
636	None	31.7
637	None	31.7
638	None	31.7
639	None	31.7
640	None	31.7
