## Supplementary Table 8 for "Genome-scale mapping of DNA damage suppressors identifies GNB1L as essential for ATM and ATR biogenesis"

### Sheet: Sheet1
Supplemental Table S8: sgRNA target sequences, Westernblot validation, ICE genomic PCR validation (Indel %, ICE KO-score, and R square)
Name	Sequence (5’-3’)	Western blot validation	Indel %	KO-score	R square
sgFANCJ-1	AGATTACTAGAGAGCTCCGG	yes
sgFANCJ-2	TAACATCGAGGACTGTGCTC	yes
sgRECQL5-1	GGACACCAGGGAGTTCAGGG	yes
sgRECQL5-2	AGTCAGCTTCCTGATCAGGA	yes
sgPGD-1	TCTCCAAGCTGAAGAAGCCC	no	82	57	0.92
sgPGD-2	ATTTCATCGAGAAATTGGTG	no	90	78	0.97
sgDERA-1	ATAACAGAGCCTTTGAATGT	no	97	97	0.97
sgDERA-2	ATAAAGCCAAATACCCAATC	no	86	75	0.97
sgGNB1L-1	GTCTGAAACAGGTCTCAGAG	yes
sgGNB1L-2	GCAGGCTCCAGATGTGTACC	yes
sgTELO2-1	TCCGGCTGATGAAGATGGCG	yes
sgTELO2-2	GCTGGCCAGATTCCTGCGCG	yes
sgTTI1-1	GGCAGTTTTTGATACTCCTG	yes
sgTTI1-2	GACTGGACGTAAGACACCAA	yes
sgTTI2-1	TGTATTCACTTAGGGAATCC	yes
sgTTI2-2	AGAAAACATGTTTGATGGCA	yes
sgRUVBL1	TTTGTAGACAGCTCTGGCTC	yes
sgRUVBL2-1	TCCCACCCACAGGCTTCGCA	yes
sgRUVBL2-2	AGGCATGGTGGGTCAGCTGG	yes
sgPIH1D1-1	TTGGTCTTTATGCAGAAACC	yes
sgPIH1D1-2	CTGCATAAAGACCAACTCCT	yes
sgRPAP3-1	AAATTCCCATTTCGAATAGG	yes
sgRPAP3-2	GTCTTCCAAAAAAACCAGAG	yes
sgC21orf59-1	ATGGAAGAATTAGCCGAACA	no	95	87	0.96
sgC21orf59-2	GTCAGTCCTTGCATATTAGG	no	92	80	0.96
sgAP2S1-1	TGCCTGCCCGGTTCTGGATG	no	80	55	0.81
sgAP2S1-2	ATCCTCATCCAGAACCGGGC	no	78	72	0.83
sgTFRC-1	CTGAACCGGGTATATGACAA	no	90	29	0.94
sgTFRC-2	GTCATATACCCGGTTCAGCC	no	85	70	0.95
sgCIAO1-1	CTCCGCCTTTAGGTGACAGC	no	85	85	0.97
sgCIAO1-2	TGCGCTGGTGGCCTTCAGAA	no	97	95	0.97
sgGART-1	TAGGGATTGTTGGGAACCTG	no	88	70	0.94
sgGART-2	GTTGGGAACCTGAGGTCTGC	no	74	68	0.88
