## Supplementary Table 9 for "Genome-scale mapping of DNA damage suppressors identifies GNB1L as essential for ATM and ATR biogenesis"

### Sheet: RPE1-hTERT FANCJ-KI reagents
Gene variant	PCR primers	gRNA	ssODN
K52R	ATTCTGGCACAGATTCCTCTT	AAGCTTTTTCCACTTCCTGT	ACTACTTACCACTAAGAGATTGTTGCCATGCTAAAGCAGAACAAAGTAAGGCTAAGCTCCGTCCACTTCCTGTTGGACTCTCCAACAAACAATGTTGCTTGCTGTTTAATCCTCTGAGAA
	CCATGCCTGGCTAATTGATTG
K141/142A	AGAAGGAGCTTTCAGGATTATGG	AAAGTTATCTGCTAAGAAAC	TAAATTACTTATATAAGACTCCCCTGAAAAAACCACTCTGGCTGCAAAGTTATCTGCTGCGGCACAGGCATCCATATACAGAGATGAAAATGATGATTTTCAAGTAGAGAAGAAAAGAAT
	CCATGCAGTTTCACTTGAACG
S990A	CTCAGTCACTGGTTAGTGGATTT	TTGTTTGTTTGTTGAAAGTT	GTCCCAAAGAATTAAAGCTTGACCAGCTAACTCTCTTTGTTTGTTTGTTGAAAGTTGGCGCTGTGGATCTGGAAATCACAATTTTTTCTGCTTTCCCTGCTTCTTCCAGGAATACTGGAT
	CTCTATCAGTTTCAGCTAGGTCATT
T1133A	CCTGGAAGAAGCAGGGAAAG	TCTTCAGGATCGTAAAGTTC	CAGTTTCAGCTAGGTCATTTTTTTCTTCATCTGTATCTTCAGGATCATACAATTCAGGCGCAAAATAGATAGATTCATCTTCTGCTTCTGTTTCAAAATCTCTATTTGAAGTGGACTGTT
	TCCCAGTTCCAGTTCATTTATCC
